# Dysfunctional effector memory CD8 T cells in the bronchoalveolar compartment of people living with HIV

**DOI:** 10.1101/2023.05.05.539571

**Authors:** Maphe Mthembu, Helgard Claassen, Sharon Khuzwayo, Valentin Voillet, Anneta Naidoo, Kennedy Nyamande, Dilshaad F. Khan, Priya Maharaj, Mohammed Mitha, Zoey Mhlane, Farina Karim, Erica Andersen-Nissen, Thumbi Ndung’u, Gabriele Pollara, Emily B. Wong

**Author notes:** Correspondence: Dr Emily Wong, Africa Health Research Institute, Durban, South Africa and Dr Gabriele Pollara, University London College, London, UK. contributed equally to this work (Gabriele Pollara, Emily B. Wong).

## Abstract

Mechanisms by which HIV causes susceptibility to respiratory pathogens remain incompletely understood. We obtained whole blood and bronchoalveolar lavage (BAL) from people with latent TB infection in the presence or absence of antiretroviral-naïve HIV co-infection. Transcriptomic and flow cytometric analyses demonstrated HIV-associated cell proliferation plus type I interferon activity in blood and effector memory CD8 T-cells in BAL. Both compartments displayed reduced induction of CD8 T-cell-derived IL-17A in people with HIV, associated with elevated T-cell regulatory molecule expression. The data suggest that dysfunctional CD8 T-cell responses in uncontrolled HIV contribute to susceptibility to secondary bacterial infections, including tuberculosis.
