## Supplementary material for "Dysfunctional effector memory CD8 T cells in the bronchoalveolar compartment of people living with HIV": BAL HIVup DEGs

### Sheet: Sheet1
Id	HIVNeg	HIVPos	FoldChange	log2FoldChange	stat	pvalue	padj
EOMES	21	274	9.238	3.208	5.449	5.07e-08	0.000495267
GZMK	27	309	8.383	3.067	5.446	5.15e-08	0.000495267
GZMH	32	237	6.255	2.645	5.353	8.67e-08	0.000556431
VCAM1	4	39	7.039	2.815	5.004	5.61e-07	0.0027021
SH2D1A	49	289	4.995	2.32	4.945	7.62e-07	0.00293512
B3GAT1	5	35	5.216	2.383	4.745	2.08e-06	0.00573328
NKG7	88	560	5.014	2.326	4.748	2.06e-06	0.00573328
KLRG1	14	65	3.927	1.973	4.656	3.23e-06	0.00777301
AC091057.6	14	29	1.949	0.963	4.538	5.69e-06	0.0121645
TIGIT	37	202	3.847	1.944	4.434	9.24e-06	0.0177867
CD8B	43	222	3.273	1.711	4.284	1.84e-05	0.0321593
FRMPD3	1	17	3.308	1.726	4.189	2.81e-05	0.0432028
NOV	3	12	2.519	1.333	4.18	2.92e-05	0.0432028
