## Supplementary material for "Dysfunctional effector memory CD8 T cells in the bronchoalveolar compartment of people living with HIV": Blood HIVup DEGs

### Sheet: Sheet1
Id	HIVNeg	HIVPos	FoldChange	log2FoldChange	stat	pvalue	padj
CDCA7	16	56	3.357	1.747	7.736	1.02e-14	1.58e-10
RRM2	31	112	3.26	1.705	6.393	1.62e-10	1.26e-06
ASPM	7	23	3.294	1.72	6.303	2.91e-10	1.5e-06
SLAMF7	335	553	1.651	0.724	6.188	6.09e-10	2.36e-06
PDCD1	31	88	2.688	1.426	5.954	2.61e-09	8.09e-06
NUSAP1	26	58	2.311	1.208	5.81	6.24e-09	1.61e-05
CDC20	6	32	3.951	1.982	5.726	1.03e-08	1.99e-05
ARL6IP1	549	737	1.317	0.397	5.683	1.32e-08	2.27e-05
APOL4	3	22	4.018	2.007	5.25	1.52e-07	0.000235199
CCNA2	15	46	2.777	1.473	5.217	1.82e-07	0.000243461
MKI67	51	134	2.461	1.299	5.21	1.89e-07	0.000243461
TMEM155	0	6	4.745	2.246	5.13	2.9e-07	0.000344768
DLGAP5	5	23	3.328	1.735	5.111	3.2e-07	0.000353361
IGHV1-46	12	44	3.076	1.621	5.056	4.29e-07	0.000414721
KIF14	3	13	3.382	1.758	5.058	4.24e-07	0.000414721
FABP5	26	66	2.206	1.141	5.02	5.17e-07	0.000470551
GBP5	1118	3365	2.6	1.379	5.009	5.48e-07	0.000471053
BUB1	14	38	2.7	1.433	4.976	6.49e-07	0.000528559
CXCL10	2	23	4.13	2.046	4.963	6.95e-07	0.000537766
IGHV4-34	20	67	2.949	1.56	4.941	7.78e-07	0.000546949
MYBL2	39	101	2.417	1.273	4.949	7.47e-07	0.000546949
RTP4	39	108	2.454	1.295	4.93	8.22e-07	0.000553201
BUB1B	4	15	2.956	1.564	4.914	8.92e-07	0.000567841
DIAPH3	1	8	3.862	1.949	4.909	9.17e-07	0.000567841
VCAM1	1	8	4.299	2.104	4.897	9.74e-07	0.000579756
CD8A	747	1623	2.037	1.026	4.784	1.72e-06	0.000984339
CDK1	7	24	2.656	1.409	4.759	1.95e-06	0.00100521
KIF11	24	51	2.144	1.1	4.76	1.94e-06	0.00100521
TK1	17	44	2.384	1.253	4.716	2.4e-06	0.00119899
PSME2	476	835	1.687	0.755	4.697	2.65e-06	0.0012794
SNTB1	116	206	1.696	0.762	4.655	3.24e-06	0.00152025
DTL	6	21	2.987	1.579	4.614	3.95e-06	0.00174638
ETV7	19	83	3.091	1.628	4.619	3.85e-06	0.00174638
CDCA2	2	13	3.322	1.732	4.559	5.14e-06	0.00204254
LAP3	379	1119	2.477	1.309	4.559	5.15e-06	0.00204254
RCAN2	4	17	3.001	1.585	4.572	4.84e-06	0.00204254
EZH2	40	69	1.772	0.825	4.507	6.59e-06	0.00254899
CCNB2	7	22	2.741	1.455	4.473	7.73e-06	0.00284853
MCM4	56	111	1.916	0.938	4.473	7.73e-06	0.00284853
IGLV3-1	31	94	2.546	1.348	4.46	8.2e-06	0.00295002
TOP2A	33	80	2.163	1.113	4.452	8.51e-06	0.0029734
TYMS	21	58	2.425	1.278	4.449	8.65e-06	0.0029734
CHI3L2	59	135	2.098	1.069	4.434	9.26e-06	0.00298666
GBP4	421	1050	2.197	1.136	4.434	9.25e-06	0.00298666
SHCBP1	14	32	2.242	1.165	4.434	9.26e-06	0.00298666
CDC6	9	24	2.567	1.36	4.416	1e-05	0.00316893
CCL5	2199	4448	1.883	0.913	4.411	1.03e-05	0.00319142
LAG3	38	81	1.95	0.963	4.343	1.4e-05	0.00416411
KLHDC7B	40	99	2.167	1.115	4.324	1.53e-05	0.00438658
BATF2	37	247	3.027	1.598	4.3	1.71e-05	0.00470769
E2F7	2	8	2.806	1.488	4.297	1.73e-05	0.00470769
KIF2C	6	18	2.524	1.336	4.304	1.68e-05	0.00470769
CD160	54	124	2.073	1.052	4.252	2.12e-05	0.0055981
CD38	115	271	2.093	1.065	4.245	2.19e-05	0.0055981
DEPDC1B	4	12	2.675	1.419	4.242	2.22e-05	0.0055981
WARS	1020	2552	2.148	1.103	4.239	2.24e-05	0.0055981
IGLV7-43	8	38	2.753	1.461	4.201	2.66e-05	0.00642229
STMN1	143	237	1.597	0.675	4.204	2.62e-05	0.00642229
SKA1	3	11	2.509	1.327	4.153	3.28e-05	0.0075629
ZWINT	14	34	2.072	1.051	4.148	3.36e-05	0.0075629
STAT1	1540	3043	1.803	0.85	4.137	3.53e-05	0.00779397
ESCO2	1	8	2.685	1.425	4.12	3.78e-05	0.00824717
IGHG1	1755	4720	2.192	1.132	4.111	3.94e-05	0.00835541
TICRR	1	5	2.643	1.402	4.105	4.04e-05	0.0084457
KIAA1671	59	111	1.785	0.836	4.101	4.12e-05	0.00850576
IGLV1-40	65	153	2.064	1.046	4.094	4.23e-05	0.00861654
TARS	167	228	1.27	0.345	4.077	4.56e-05	0.00917431
HJURP	6	18	2.36	1.239	4.071	4.67e-05	0.00924215
IGKV1-5	97	275	2.236	1.161	4.069	4.72e-05	0.00924215
PSMB9	927	1628	1.612	0.689	4.057	4.98e-05	0.00951255
KPNA2	86	133	1.514	0.598	4.051	5.09e-05	0.00961183
BIRC5	9	27	2.339	1.226	4.045	5.22e-05	0.0097393
IGLV3-9	5	22	2.534	1.341	4.042	5.3e-05	0.00976999
KIF15	4	16	2.296	1.199	4.026	5.68e-05	0.0103357
CEP55	7	20	2.27	1.183	4.008	6.12e-05	0.0110058
CDCA5	10	25	2.101	1.071	4.005	6.19e-05	0.0110122
UBE2L6	669	1415	1.851	0.889	3.998	6.38e-05	0.0110901
TRGV2	12	27	2.096	1.068	3.97	7.18e-05	0.0122129
GBP1	627	2222	2.315	1.211	3.945	7.96e-05	0.013254
FAM225A	12	42	2.307	1.206	3.933	8.38e-05	0.0137967
PSAT1	19	37	1.79	0.84	3.903	9.52e-05	0.0151831
CAV1	5	13	2.181	1.125	3.889	0.000100543	0.0158776
C2	13	51	2.282	1.191	3.882	0.00010349	0.0161778
GTSE1	7	17	2.132	1.092	3.878	0.000105139	0.0162713
STOM	448	874	1.705	0.77	3.875	0.000106778	0.0163613
HMMR	4	16	2.241	1.164	3.87	0.000109	0.0165381
CCRL2	16	54	2.172	1.119	3.855	0.000115727	0.017221
IFI27	77	857	1.795	0.844	3.852	0.00011718	0.0172712
SLC27A2	5	13	2.055	1.039	3.837	0.000124712	0.0180377
SMTNL1	6	32	2.138	1.096	3.809	0.000139755	0.0198427
IGLV3-25	45	101	1.88	0.911	3.793	0.000149035	0.0209679
FBXO6	76	169	1.805	0.852	3.789	0.000150975	0.0210495
STK17A	393	506	1.163	0.217	3.781	0.000156441	0.0216167
SPC24	2	9	2.133	1.093	3.772	0.000162264	0.022028
TRGV3	7	15	1.89	0.919	3.769	0.000164068	0.0220792
IFNLR1	40	72	1.649	0.722	3.765	0.000166827	0.0222571
IGLV1-44	84	184	1.807	0.853	3.76	0.000169987	0.0224227
IGLV1-47	47	117	1.92	0.941	3.758	0.000170967	0.0224227
TPX2	17	42	1.938	0.954	3.748	0.000178057	0.0229634
CENPM	4	11	2.019	1.013	3.743	0.000181651	0.0232333
LRRC59	202	289	1.279	0.355	3.729	0.000192306	0.0243945
GCH1	187	318	1.496	0.581	3.718	0.00020045	0.0252208
IGHV2-5	17	36	1.793	0.842	3.71	0.000207304	0.0257005
TRGC2	200	318	1.414	0.5	3.71	0.000207583	0.0257005
UBE2C	6	17	1.979	0.985	3.697	0.000218454	0.0268316
VAMP5	90	246	1.911	0.935	3.694	0.000220909	0.0269196
GMNN	15	28	1.604	0.681	3.69	0.000224229	0.0271107
IGLV3-21	51	143	1.932	0.95	3.68	0.000233568	0.0280209
CD8B	237	483	1.676	0.745	3.668	0.000244542	0.0291117
BAK1	184	300	1.42	0.506	3.655	0.000257151	0.030149
E2F8	3	9	1.961	0.971	3.649	0.000263188	0.0306248
IDH2	318	513	1.4	0.486	3.645	0.000267532	0.0308079
CASP3	177	279	1.384	0.469	3.632	0.000281748	0.0314261
DNAJB11	177	273	1.341	0.424	3.634	0.000278952	0.0314261
IFITM1	1926	4157	1.701	0.766	3.631	0.00028222	0.0314261
SOCS1	35	74	1.688	0.756	3.631	0.000282258	0.0314261
SPSB1	21	34	1.482	0.568	3.621	0.000293983	0.0322672
CDC25A	3	11	1.885	0.915	3.595	0.000324541	0.0351231
GBP2	1472	2813	1.566	0.647	3.593	0.000327433	0.03519
TRIM69	281	475	1.431	0.517	3.583	0.000339472	0.035984
NKG7	1334	2355	1.48	0.566	3.581	0.000342598	0.0360684
PKMYT1	6	17	1.793	0.843	3.576	0.000349412	0.0365372
FAM98A	79	102	1.174	0.232	3.534	0.000409335	0.0409513
TMCC2	95	258	1.761	0.816	3.529	0.000416845	0.0413532
IGKV1-16	17	50	1.794	0.843	3.524	0.000425195	0.0414939
MTHFD1	107	148	1.23	0.299	3.522	0.000428988	0.0414939
NCAPH	9	20	1.701	0.767	3.525	0.000422844	0.0414939
GBP3	160	327	1.59	0.669	3.52	0.000432125	0.0415377
U62317.3	48	116	1.686	0.754	3.512	0.000445135	0.0422632
AURKA	10	22	1.668	0.738	3.502	0.000462183	0.043371
MELK	4	11	1.766	0.821	3.502	0.000462408	0.043371
IGHV1-18	27	64	1.699	0.765	3.5	0.000465557	0.0434034
IFI35	186	376	1.564	0.645	3.493	0.000477221	0.0437105
P2RY14	69	168	1.665	0.736	3.484	0.00049455	0.0442408
TAP1	1784	3473	1.53	0.613	3.484	0.000493073	0.0442408
CENPE	16	40	1.622	0.698	3.453	0.000554916	0.0485191
FANCI	44	71	1.358	0.442	3.442	0.000576968	0.0493323
VRK2	52	78	1.309	0.389	3.447	0.000567485	0.0493323
KIF4A	5	12	1.702	0.767	3.436	0.000589366	0.0498417
