## Supplementary material for "Dysfunctional effector memory CD8 T cells in the bronchoalveolar compartment of people living with HIV": BAL Modules gene list

### Sheet: Supplementary Table 2
Supplementary Table 2: Transcriptional modules derived from sorted cells in HIV+ BAL samples
Alveolar macrophages	CD14+ Monocytes	CD19+ B Cells	CD4+ T Cells	CD8+ T Cells	MAIT Cells
FABP4	CCL2	CD79A	CCR4	GZMH	FOSL2
SCD	CLEC10A	IGHG1	SERINC5	FGR	CAMTA2
MT-ND2	C15orf48	CD19	CD4	LGR6	MAEA
TFRC	NFKBIA	PAX5	PLIN2	ENC1	ARRDC3
B2M	EREG	CD37	IL6R	GZMK	CAMK2D
SPARC	SOD2	IGKC	LIMS1	SYTL3	HMGCR
TMSB4X	ABL2	IGHG3	PIK3IP1	VCAM1	SLC4A10
RMDN3	CDKN1A	SPIB	FBLN7	AKNA	PIP4K2A
ENPP4	PTGS2	IGHG2	FOXP3	BTN3A2	HIST1H1E
AKR1B1	CCL3	POU2AF1	ICOS	GGA2	RBL2
HLA-C	ICAM1	CD79B	UCP2	MTSS1	CDC42EP3
CHP1	NFKBIZ	SIGLEC6	TSHZ2	GAS7	GPR65
NCKAP1L	CCL3L1	TNFRSF13C	ANK3	PATL2	PTPN22
ALDH3A2	C3	TNFRSF13B	BHLHE40-AS1	EOMES	CKAP5
SRP14	SGK1	FCRLA	MFHAS1	LITAF	ZC3H7B
ATP1B1	NFE2L2	COBLL1	CD109	BTN3A3	BCORL1
MAN2B2	NLRP3	RALGPS2	DGKA	DTHD1	IKZF2
TXNIP	SERTAD1	MS4A1	SENP7	APOBEC3G	SATB1
BSG	NINJ1	LINC00926	HLF	HLA-DQA1
CD52	IER3	FCRL5	LEF1	APOBEC3C
UBB	TNF	CPNE5	PCSK7	WNK1
AGPS	EIF1	TLR10	TMEM173	ADAT1
CCND3	GAPDH	IGHM	TBXAS1	GNLY
ACOT2	CYP2S1	EBF1	SESN3	HERPUD2
MT-CYB	EMP1	CLEC17A	TNFRSF4	TUBA4A
RAP1B	VSIR	PKIG	ADAM19	ZBTB4
CTSC	IL1A	IGHA1	AP3M2	FAM53B
ACO1	PHLDA2	IGHG4	GSTK1	SLA2
HLA-B	NAMPT	FAM30A	PLAT	CRTAM
BCAP31	PPIF	BANK1	CYTH1	CST7
ITSN1	NAIP	FCRL1	ASB2	CEMIP2
CD164	PPP1R15A	VAV2	TSPAN2	SETBP1
HIGD1A	MAFF	PIKFYVE	MAL
GCHFR	ATF3	FCHSD2	DHRS3
PLA2G16	TNS1	VOPP1	NR3C1
ITGB8	PADI2	DNAH8	KLF7
MT-ND4L	ZC3H12A	POU2F2	LRRC8C
LRPAP1	CD300LB	CD24	MAF
SUMF2	TIMP1	FCRL2	F5
MR1	TNFAIP6	PNOC	MITD1
LIPA	DUSP1	CNR2	CD5
TMEM63A	P2RY6	OSBPL10	CD82
PAFAH1B2	MXD1	JCHAIN	CXCR5
NUPR1	HSP90AB1	SYNPO	FAAH2
MT-CO2	PALD1	INPP5F	RASGRP3
ACTR2	CHMP1B	COL4A4	CTSL
CD46	IFITM3	MICAL3	TNFRSF18
DDX60L	MTHFD2	TRPV3	CD40LG
PEBP1	SOCS3	SOX5	FOXP1
TGOLN2	FGL2	IGHD	GRPEL2
ITIH5	GADD45B	MAP3K1	AFDN
MDH1	TUBA1C	NUAK2	RABGAP1L
CAPZA1	HM13	NCOA3	ARID5B
CLIP4	EIF4EBP1	CD22	REXO2
SCP2	EGR1	MIR29B2CHG	PLEKHG3
ALDOA	IL6	CR2	ZNF785
DENND4C	ZNF618	EEF2	VPS39
NUCB1	CD55	STAP1	SELL
MYL6	SLC43A3	CHST15	CD59
TRPV2	NAGA	USP6NL	CCR8
IFI27	APOBEC3A	PARP15	GK
OAZ1	STX11	IGHA2	IL17RB
FTL	PLSCR1	GNG7	MAP3K1
RHBDD2	GPR108	DENND3
ARPC2	NEAT1	ZDHHC21
REEP5	FCAR	HSH2D
CAT	PDLIM7	FCRL3
LY6E	CD36	EHD3
CSDE1	EIF4A3	IGKV3-15
FUCA1	TPRA1	CD82
TMBIM4	ADA2	BCL11A
HECTD3	SLC3A2	SESN3
RHEB	CCL20	C12orf74
COL4A3BP	SQSTM1	IGLC1
TRIM14	RAPH1	FCRL4
MT-ND4	FMN1	SPPL2B
UGP2	CLDN1	IGKV3-20
CTBS	PSTPIP2	AKAP2
LAMTOR1	CFLAR	IGLC3
TMED5	IL3RA	RIPOR2
ADTRP	ISG15	AIM2
CD59	TNFRSF10B	AC008691.1
PFDN5	CD44	TCF3
UQCR11	CYBRD1	SELL
LARP4	CCRL2	UGT8
MT-CO3	ACOT11	AFF3
LDHB	TUBB4B	MTSS1
BSCL2	APP	ST6GAL1
SCCPDH	RAB7A	IFNLR1
PGK1	UBC	ZNF532
PNPLA6	TPI1	CYBC1
ADIPOR2	BCL2A1	IGKV4-1
PRR13	NDRG2	IGLL5
EDEM2	VCAN	LRMP
COX15	YIF1B	RASGRP3
MT-CO1	IFI35	COCH
SH3BGRL	ITGB2	PTPN1
LAMP2	PTPRE	CCDC50
ATP6V1E1	SPHK1	CXCR5
HDDC2	OSM	TFEB
NECAP2	ZNF710	TMEM154
PSME2	GTF2B	PXK
STX12	CD209	COL19A1
CALM2	PICALM	ORAI2
MINK1	OAS3	SIPA1L3
MT-ND5	CPPED1	HLA-DOB
GDE1	PPP1R15B	CYB561A3
ASAH1	DUSP6	TEX9
MYL12A	ADGRE2	FLNB
CSTB	DNAJA1	TCF4
TSNAX	CXCL8	PLCG2
CCDC115	KIFC3	DENND5B
POR	ATP5F1B	IFNG-AS1
RSU1	TYMP	BLK
SLC7A8	CLIC1	BCAS4
TUBA1B	CFP	SEMA7A
FABP5	BAZ2B	TLR9
LIMS2	S100A10	RHBDF2
RPN2	FCN1	BLNK
FKBP1A	SLC25A37	AP1S3
RTN3	NEU4	MARF1
ELOB	CCL17	LARGE2
MGST3	MAMDC2	TRAK1
HMGN2	NFIC	NFX1
DECR1	QPCT	ST6GALNAC4
ESD	ARL8B	STRBP
PTPMT1	RAB5C	TRABD
MMD	PSEN1	RPS8
SNX27	NAPRT	MZB1
ARF3	UPP1	MAP4K4
TSPAN3	TPD52L2	CBFA2T3
TTC1	LAP3	EAF2
NAA20	BID	MOB3A
DDHD1	ZSWIM6	RAB30
ATRAID	OXSR1	SHISAL2A
ATP2C1	ZFP36	CNR1
DPY30	PABPC1	MTHFR
EPB41L1	SDCCAG8	GRAP
PSMA7	TGFBR1	PCDHGC3
PLEKHB2	GABARAP	SCN3A
LCP1	DAGLB	HERPUD1
COX6B1	PAPSS2	IL18BP
GLRX	MIR155HG	PRKD3
CD81	LACC1	TMEM156
C9orf16	HGF	PRAG1
ACER3	EPS8	AP004609.1
CISD2	PMAIP1	RPS11
CCPG1	CTNND1	ARHGAP27
STX10	PTTG1IP	TMEM131L
HTATIP2	RGL1	IGLV1-40
RAB10	ACSL4	SASH3
AKR1A1	CDC42EP1	MAST3
HADHB	FOSL1	RAPGEF1
ACTG1	DSE	UBE2J1
ATP6AP1	NCKAP5L	LIMD1
PLD3	ATP13A3	IGKV1-5
UBE2L6	EMP3	MED13L
GCNT1	VIM	TPD52
CALR	ETS2	DERL3
ADCY3	ABCA1	FCMR
2011-09-01	LGALS1	DGKG
DTX4	AREG	ZNF296
ITM2B	NFKBID	INPP5D
FARSB	LPAR6	ANKRD13A
RPS6KA1	ADAM15	PRKCB
PGAM1	FIBP	LPAR5
AP5B1	IL1B	SSPN
TALDO1	MAPK6	RAB29
SSB	ALCAM	IL16
TMSB10	RCAN1	EIF2S3
TEX2	CRTAP	HSPG2
BNIP2	TNFRSF10D	BAIAP3
C20orf27	SLC40A1	FMNL3
PFDN1	PNRC1	SYVN1
CTSD	H3F3B	RUBCNL
COX5B	MAP3K8	DAPP1
NBDY	OS9	LAMA5
TMEM230	GPR84	SLC15A2
TMED10	CFL1	ARHGAP25
FAM118B	DOCK4	PLAC8
COX7C	TTYH3	AC120193.1
VAMP3	LILRA1	CXXC5
CORO2A	ENO1	PLEKHG1
MTRNR2L12	CXCL10	PEAK1
TSEN2	C9orf72	ZBTB32
NDUFS5	CCL4L2	GEN1
ABCG1	ALDH1A2	TTN
ITPK1	SDC4	COL4A3
SLC35F6	ARF1	DUS2
ARHGEF5	RAPGEF2	ILDR1
NDUFA4	YWHAG	RPL4
MON1B	JUN	IL24
CA2	NFKB1	C15orf39
COLGALT1	CD300A	RACK1
TMEM219	YWHAE	SEMA4B
MTRNR2L8	SNCA	SNX22
SUMO2	LINC00877	RPS18
ACOT13	DBI	CLCN6
GPA33	TPM3	LARGE1
HADHA	NCR3LG1	EHMT1
HLA-A	CCL22	EEF1G
TMEM140	SRGN	SETBP1
PYURF	CA13	BEND4
AMIGO2	LUCAT1	PRICKLE1
TMBIM6	NANS	GRAMD1C
ABHD5	TET2	DGKD
EMC3	TMEM51	JADE3
FHL1	CYP1B1	FAM129C
MT-ND1	VEGFA	RPL19
DST	CMKLR1	RPS23
FTH1	PFN1	ZHX2
VTI1B	PPARD	PRDM2
SLC35E3	STIP1	TMEM131
ACTB	CXCL2	ZNF395
VAT1	TPP1	LINC02397
APOL1	STARD8	TMED8
SELENOT	BAIAP2	UBR7
QSOX1	CD1E	CD180
SIK2	XBP1	NUP88
MT-ATP6	CALHM6	ZFAND6
GSTP1	NKIRAS2	MCM5
ATP6V0B	ACADVL	CACNA1E
ATP9B	WTAP	RPS5
UBASH3B	DLG4	METTL7A
PEX19	TTC7A	STRADA
USP25	ETF1	ARHGAP17
SLC19A3	GBP1	EFHC1
AOC3	TNFAIP8	NIPAL2
CYB5R1	PHYH	CHD7
SAP18	SYNPO2	GFOD1
TMEM33	LINC00884	IGHV2-5
MYO6	WSB1	PTK2
UBXN11	ETV5	TLR6
ANKS1A	HSPA1A	SMC6
UBE2V2	TRIM25	TSPAN33
CAPN1	NAV1	SP140
TMBIM1	PLBD2	SUN1
GM2A	OLFML2B	HDAC9
PRDX1	FXYD6	RPS3A
ST13	ATP2B1-AS1	CCR7
ATP6V0E1	TLR5	UTS2B
TMEM59	RHOA	ENTPD1
GPX4	MAP2K3	RASGRP2
TAX1BP1	KSR1	GZF1
MYD88	PRCP	NFATC1
RABGGTA	AC007952.4	AC092384.2
YWHAB	MGAT1	PARP14
COX5A	CDC37	NPIPB11
LIMA1	CLEC4E	RPL18A
MACC1	PKM	UVRAG
MT-ND3	S100B	EBI3
REEP3	ODF3B	AC060780.1
CHMP2B	GBGT1	ADAM28
EFR3A	ITGAV	IGHV1-69D
FBXL5	PSMB3	KBTBD8
NDUFB5	CXCL9	TEP1
RNASEK	MERTK	SFT2D2
GALNT6	PSMC2	HTR3A
ATP6AP2	TPM4	CSK
ACP2	PPP1R10	SH3RF1
GALC	ZNF267	AC063949.2
STT3B	CCR2	RBM6
ALOX5AP	DLGAP1-AS2	CCDC32
ZNF706	CTBP2	CERS4
SEC11A	EIF4A1	SETX
HDAC2	SBF2	SCRN1
NDUFA6	PLOD3	CIITA
SLC47A1	JOSD2	ZMIZ2
AHCYL1	PIPOX	SH2D3C
CTNNB1	SAT1	EEF1B2
FUCA2	THAP2	SNED1
LAMTOR4	ERP44	SP110
SLC39A1	RNH1	FAM117B
TNFSF12	PHC2	RND1
ARPC5	F11R	GAS6-AS1
ARL6IP1	ELOVL1	BOD1L1
MYL12B	HIF1A	IGKV2-30
RPN1	CCT6A	NOC3L
VPS29	IL10RB	IGHV4-39
LEPROT	NOTCH2	EGLN2
CTSS	RIPK2	KDM4C
MIIP	SEMA4A	MIOS
PRDX5	PELI2	SGPP1
TNPO1	RASA4	RABEP2
CD63	SAMHD1	UGCG
FAR2	IRF7	AC097637.1
DNASE2	OSGIN1	ELK3
EEF1A1	ZMIZ1	CLECL1
STXBP2	TICAM1	TRAF3
GNS	C1orf43	DNAJC10
VPS41	SLC16A10	ZNF165
MGLL	TOM1	WDFY1
SRP9	RELT	LPIN1
HLA-E	MYO15B	DNMBP
MFSD14B	ATP1B3	PNISR
SEL1L	S100A8	RPS7
SERPINB6	MIR3945HG	PLEKHJ1
VAPA	P2RY11	LRRK2
ADAM10	NBN	TTC21A
PPIA	ACSL1	INPP5B
OSBPL11	SEC22B	RASSF3
GMFB	ST14	AKAP11
MAN1A1	AP2S1	RPL27A
P4HB	SLC16A3	KNTC1
C14orf119	ARF4	MAP3K14
FAM156B	LOXL3	FUT8
TSPO	CD93	C11orf24
ERGIC3	NUMB	AC119396.1
HSDL2	ALAS1	RPL18
LAMTOR3	ARFGAP3	EIF3F
LTA4H	CCT5	DMXL1
OSTF1	BANF1	RPL5
ATP6V1H	FNIP2	DBNL
PARP4	HLX	SLC39A3
SPAG7	TWF2	IGHV3-48
SPN	CDC42EP4	TEC
IFI6	UBAC2	DCLRE1C
ATP5F1A	CTNNB1	ZBTB38
PROS1	S1PR2	FUT7
ZDHHC3	DOLK	NUMBL
ABRACL	ARHGAP18	MEF2C
EIF2B3	UBAP2L	ZNF608
HSP90B1	AP2M1	RPSA
PSAP	RASGEF1B	FAM210A
SOAT1	DDX5	AC092145.1
CANX	AP1S2	STX7
VAMP8	ZFHX3	ZNF141
SDCBP	IQSEC2	MDM4
ARPC1B	FNDC3B	ZNF737
MME	KIF1B	UCP2
ACSM3	MRPS24	QRSL1
SCPEP1	FHL3	ITSN2
ADPGK	LINC00628	ZYG11A
ECH1	NOCT	TMCC3
HEXB	CACNA2D4	CLIP2
PLA2G15	PDIA3	RHOBTB2
LGALS3	SERPINB1	RPL13A
TMEM254	SERPINB8	CDCA7L
ANGEL1	NQO2	CCDC141
CYB5R3	CREB5	HHEX
GLIPR2	DPYSL2	RAC2
UBE2F	GTF3C6	ZNF827
ATP5PF	DYSF	KLHL6
BLOC1S2	ADAM9	TCTN3
PEPD	YWHAH	RNASET2
SVIL	GPAT3	AC022239.1
TUFM	P2RX4	AC092384.1
ANXA2	STX4	CNPPD1
ALPK3	KDELR2	SETDB1
ISOC2	NCOA4	TBC1D22A
CNBP	PHLDB1	DUSP22
ITFG1	IER2	RASSF2
SGK3	VASH1	IGHGP
GLB1	ATP6V1B2	IGF2BP3
TMEM30A	ATP6V1F	VPS13C
HEXA	SPRED2	PTP4A3
SPG21	IL1RN	RPLP2
ANGPT4	PLEKHO2	CDK14
H2AFZ	TUBB	LPGAT1
ACP5	DNAJB5	SWAP70
LMAN2	MPDU1	PIK3R6
ECHDC1	MAP3K20	RPL31
PSMB2	TEX14	ARID3A
ATG3	TMBIM6	SRGAP2
ATP10A	MFSD2A	PROX1
NOP10	MAPRE1	RPL29
DHRS3	NDUFS2	HVCN1
PGD	UBE2D1	IGLV2-11
CAPG	KLF4	ANKRD33B
COX4I1	MIR222HG	HMG20A
FGD5-AS1	SLC2A6	SHCBP1
FAM98A	AHCY	EML6
CMAS	PHETA1	PHF20
CEACAM21	FLNA	RPL3
APC	PFKL	PLXNC1
DDOST	BLVRB	SIPA1L1
DOCK11	CYB5D1	AMFR
TAPBPL	SLC43A2	MRRF
CAP1	GHITM	AL121987.2
ANO10	AP001056.2	RHBDD1
AQP3	PNKD	ITPR1
ATP5F1E	BCL6	CD27
LITAF	KDELR1	RPS10
MAN2B1	NLRP12	LPCAT1
PARAL1	ATP6V0C	CASP9
SUMO3	MX2	SLC35B2
BNIP3L	CD300E	SMIM14
NR1H3	GNG5	PPP1R9A
RHOA	RGS10	ARHGAP24
ACOX1	ANO6	AC012651.1
SUMF1	CUX1	PIK3C2B
MLEC	AGAP3	LRRK1
UQCRQ	RENBP	UBA7
S100A11	COPG1	ZNF891
ERAP1	FKBP15	SPACA9
ADGRE1	NELFCD	MUC16
NEDD8	POMP	LRWD1
GLUL	ATP6V1G1	TBC1D9B
SNX2	HGSNAT	LINC01679
UBL5	EFTUD2	MYCBP2
ATP6V1D	PLK2	KDM4B
PRDX4	SQOR	IGLV1-47
HSD17B10	BAG3	ABHD4
NAGLU	FAM198B	RCSD1
COX7A2	MFSD1	NIPSNAP3B
GPAA1	RALA	RPS28
MTHFD1	NPL	PARM1
TKT	PTGER2	HSD11B2
SNX10	PIM3	CELSR1
PKM	CALU	TP53INP1
PSMA6	PSMC3	SYPL1
ARMC8	ZYX	RPS14
C8B	SPTSSA	RNF141
LGALS3BP	ATF4	TNFRSF17
NBR1	TTYH2	LRRC18
PDLIM5	ACTB	SOGA1
RSPH3	PSMA6	KLHL24
TMEM184B	MIR22HG	PIP4P1
GPCPD1	NUTF2	LINC01410
RNF13	HNRNPC	PIM2
SLC9A1	JAG1	BICD1
PPT1	SLC38A6	LRRC56
TMEM104	SLC25A6	ELMO1
DHCR24	APEX1	IL7
CAPZA2	ACOT9	USP24
ATP5MC3	IMPDH1	ZNF460
COMT	SLFN11	RPL7A
NUDT16	MLST8	CEP126
TGM2	NCSTN	IGKV2-29
API5	PLK3	CD47
CCDC88A	MAFB	EIF3L
ATP6V0D1	TRIP10	PLEKHG2
ERP29	CTTNBP2NL	TIAM2
LNPK	ZBTB46	PASK
GUSB	ARMCX1	PFKM
NARS	HEBP1	MIF4GD
SNX17	RP2	RAB3GAP1
DNAJC3	RAC1	GPR34
CARD16	TRAF1	CNKSR1
SNAPC5	IL1RAP	SP140L
GSTO1	HSPA8	TRRAP
M6PR	TCIRG1	TTC17
SMS	SERPINE1	RPL10A
NHLRC3	MCTP1	SLC25A42
TNFAIP8L2	ITGAM	DENND4B
DTX3L	PMF1	LIMD2
FIG4	BCKDK	PRSS16
SLC27A1	ZNF672	TERF2
MOSPD2	TADA3	SMARCB1
ACTR10	BST2	SYMPK
ETHE1	CCDC47	SIGLEC10
MTPN	CXCL3	PARP3
TRMT2A	HAUS4	NIN
TOR1B	SLC44A1	ANKRD10
ADAM17	WDR13	DHTKD1
ESYT1	TMEM106A	CACNA1D
CTNNA1	RGL2	DEPDC5
UFC1	F13A1	UBE2N
RNF149	SLC38A7	IGHV3-21
LAPTM4A	PTGS1	KIAA0319
LDAH	METTL1	PTPRS
HINT3	AC024909.2	MBD4
ATP6V1A	ADIPOR1	SPTBN1
MRPL34	SELENON	CASP8AP2
TMEM53	CAP1	MKRN1
NPTN	CYFIP1	TRAM2
ABHD2	ZFYVE16	SLC9A7
ARAP1	ITGA5	FAM214A
CASP1	PSMC4	DOPEY2
PGM3	TM2D2	BBS10
TSG101	CYC1	COL9A3
ZNF25	NME2	SEL1L3
ZMPSTE24	ACPP	RGMB
DAD1	PRSS36	LY9
EXOC5	SRGAP1	SIPA1
BBS2	H3F3A	DEXI
MKNK1	NHSL1	TRIM38
RBP4	TKT	2003-03-01
SNUPN	TP53BP2	ARL14EP
SERINC3	MAP1S	ERC1
TCAIM	UQCRC1	ZBTB18
LAMTOR5	AL162586.1	CBWD5
MYDGF	ADM	KLF8
SCARB2	PELI1	ZDHHC23
PARP9	SLC25A3	IGHV3-11
LAPTM5	COX8A	FARP2
SUCLG1	SH3BGRL3	RPS15
NCEH1	SCARB1	SNAP23
SPPL2A	BTBD19	IGHV5-51
CD151	ATP6V1C1	NFE2L1
HNMT	TGFBI	PLAC4
ARPC3	PDXK	TLE3
TM9SF2	RHOC	TRPM7
AGPAT2	PLEK	CD72
RETREG3	ITPRIPL2	GRK6
SLC35A1	RAB8A	BMF
USP30	SLC37A2	BCAR3
VDAC1	ARL6IP1	ADGRG5
GMFG	HRH1	RPL6
NDUFA5	COPE	LINC01215
THEM6	OTUD1	BASP1
RAB1A	LHFPL2	RFX3
GAA	TAGLN2	HID1
LRRFIP1	TAX1BP3	ELL3
RRM2B	TRIB1	BCAS1
TIMMDC1	CRIP1	SNN
SLC46A3	SEMA6B	PTK2B
FN3KRP	OCIAD1	RPL23A
ATP5MPL	NRIP3	GTF2H1
FNDC3A	PDGFB	ATE1
PPARG	HSPB1	GDF7
PYGB	ANXA2	NEIL1
UQCRFS1	PSMD14	PIK3AP1
GPD2	CLEC5A	TTLL3
GSAP	ZNF385A	AC007569.1
HK2	CFLAR-AS1	RPLP0
MCOLN1	NR4A3	TPCN1
PSMD4	C19orf38	NPIPB12
SDHC	VPS35	IGHV3-15
BLVRA	LILRB2	ZNF581
G6PD	M6PR	AC093525.7
MSRB1	S100A6	ZNF322
FGD5	RAB6A	GPBP1
MPV17	RASA4B	LINC00426
RNH1	UBE2D3	ECE1
ALDH9A1	NAA38	SLC6A9
CHMP5	CANX	E2F5
TFG	DENND5A	TNR
PRDX3	CSF1R	ZNF19
S100A6	GPCPD1	PRICKLE2
FRMD4A	PAPSS1	PARP1
SH3BGRL3	FOS	GANC
LGALS9	DPYD	FANCA
TBC1D2	ABCD1	RFX5
CASP7	ZEB2-AS1	RPL32
CAPRIN1	MYD88	COMMD3
RHBDD3	MRPL18	RPL27
TOMM6	STXBP2	AICDA
DBR1	TFE3	CD38
ANXA5	NFKBIL1	SPIN3
ATP6V0C	A2M	PLPP5
OSTM1	CLMN	IVD
PSMF1	IQGAP1	CSNK2B
DYNLT3	PTGES3	KLHL5
SLC25A20	CSRNP1	C6orf106
AC013457.1	STX6	KAT2A
COPZ1	H2AFY	ATAD2B
UBE2W	HSPA1B	ZNF627
IFIT1	DCLRE1B	KLF10
APLP2	BAG6	RUBCN
PFDN2	PLAUR	BTN2A2
C2orf69	IFNGR1	P2RX5
VPS28	CTSZ	OXA1L
SERINC1	EPB41L3	TLN1
GRB2	IFIT2	C12orf66
TMED3	MBOAT7	LRP2BP
IGF2R	PAK1	TIFA
AP2M1	PVR	COX10
AP3D1	P2RX7	PLEKHF2
B3GNT7	AC090559.1	PDPK1
NCOA4	SLC22A13	ZSCAN30
PLIN2	CALR	PEA15
CNIH1	TUBGCP2	TBC1D9
C16orf70	MYO1F	ZCCHC7
GORASP2	PSMA4	RPL9
NDUFS3	IL10	MED22
GCA	LAMP3	CYTH4
FERMT3	RNF13	USP48
SFT2D1	TM6SF1	SLC44A2
HLA-DRB5	GALK1	DNHD1
STAT2	EMILIN2	XKR8
ILVBL	SRA1	LINC01480
MLKL	ANAPC11	MKNK2
IPO8	IL10RA	RPL11
TMED9	APOBR	PILRB
ADH5	RIN1	LHPP
	PUF60	IGHV4-61
	HK1	TXNDC5
	LAPTM4A	ZNF736
	ANXA5	ZBTB40
	IFIH1	SLC35E2A
	NFKBIE	CMTR2
	SLC22A4	AC009690.2
	DSC2	NUTM2A-AS1
	TMED1	RPS16
	RPS6KA4	AHNAK2
	CORO1B	AL049557.1
	GAL3ST4	PTCH1
	LIMS1	PHKB
	AL031590.1	FAU
	DOT1L	PVT1
	EGR2	AC068831.7
	P4HA1	WASHC4
	PSENEN	PLCE1
	TMED9	TCEA1
	LILRA2	RPS4X
	BATF3	GBP4
	GBA	NAXE
	ATP5PB	TP63
	NAGK	RPA2
	P4HB	TUT4
	KCNMB1	CD48
	SLC8B1	AMDHD2
	CSNK1A1	GMDS-DT
	ARPC5	AC007952.5
	STAB1	GRAPL
	RASSF4	SUGP2
	COMMD9	ZNF160
	ALAD	RPS27
	MRPL24	CCNB1IP1
	GAS2L1	ISG20L2
	CEP170	NUDT4
	THOC6	IGLV3-25
	EIF6	POLM
	LAMB3	HOXC4
	PGRMC1	BTLA
	TLR2	CBWD3
	NDUFS7	IGKV1-9
	RCBTB2	NEK6
	ARSB	PIGT
	CALM1	AL008729.1
	RAB32	2006-09-01
	RNASEK	TRIB3
	FOSB	HRK
	SDS	ZNF860
	ARRB2	SCAMP5
	FUOM	AMN1
	CNDP2	MFSD14C
	MOB1B	MOB1A
	C6orf62	TAF7
	CCNL1	RPL21
	FAM96B	GATM
	S100A4	TBC1D17
	DOLPP1	GATAD1
	IL18	PRR14L
	RIT1	IGLV1-44
	ENG	EPHA4
	PPFIBP1	SNRPA1
	SESTD1	ATG16L2
	ACSL3	MPP6
	GRINA	PCED1B
	SELENOK	GPR18
	SNAI1	AL513165.2
	KDM6B	RPL8
	MID1IP1	SAMD4A
	WDR45B	RPL35A
	DNASE1L1	RPL36
	POLR2E	2008-03-01
	TMSB10	NT5C3B
	ALDH1L2	AC092171.2
	TMEM176B	SNX25
	ADAM17	OGT
	BMPR2	CARMIL3
	MAN2B1	IGLV2-23
	NDUFB2	RIPOR3
	DDX41	ALDH16A1
	SERF2	IGHV3-7
	PAFAH2	NUP210
	ARHGEF2	FAM216A
	MAP1LC3B	STAMBPL1
	SDCBP	SMAP2
	SLC19A1	AFTPH
	TNFSF13B	CAMK1D
	PSMB5	MCOLN2
	FAM50A	MEGF8
	RSAD2	LCLAT1
	GPR132	IZUMO4
	CAPZA2	S100PBP
	ETV3	KCNN4
	SLC6A12	FBXO10
	VDR	RABGAP1L
	CTNNA1	ANKRD37
	EIF4G2	AC005670.2
	PSMD4	RIC1
	NDUFB10	ZNF813
	LST1	IRF8
	SLC25A11	DDX21
	FES	ARID1B
	LILRB3	CASP10
	ATP5MC3	RPL12
	DPP3	TTN-AS1
	DHRS9	COL9A2
	SH3BP2	MACROD2
	CLN8	ADD2
	PLCB2	FANCD2
	MYDGF	SCAF4
	PRDX1	FBRS
	BACH1	RPL38
	FAM32A	SH3BP5
	EIF4E	ADD1
	HSD17B4	OSER1
	PARK7	TCOF1
	VDAC1	HSF5
	ASPH	IER5
	DEGS1	ZNF550
	RALB	MTPN
	PLIN3	FGFR1OP
	MX1	SP100
	CCL4	RABGAP1
	RGS2	REPIN1
	TCOF1	MSTO1
	IMPACT	ECD
	PEPD	AL159169.2
	NFE2	AC093525.6
	SDSL	ZNF343
	LMNA	ITGB7
	ABHD12	RNF43
	TPMT	EME2
	ADORA2B	PIK3CG
	OR2B11	FAM167A
	ARHGEF11	UNC45A
	QKI	NEURL4
	NFIL3	FAM13B
	RAB1A	SCIMP
	KANSL1L	CHST2
	ACTR1A	RPL23
	ADAP2	ST8SIA4
	TNFSF12-TNFSF13	GAPT
	HLA-DQA1	ACSF2
	TUBB6	CHI3L2
	RAB3D	EBLN3P
	LRRC25	C22orf46
	PLXNA2	RTN4IP1
	UBE2L3	GPT2
	CLTA	DNAJC4
	ARPC1B	BIK
	HAVCR2	LRCH1
	FAM214B	TTC9C
	ZFHX2	SUB1
	FERMT3	ZNF687
	TMX2	PFKFB2
	KARS	SINHCAF
	FRY	RPL39
	ARSD	IGLV3-19
	CD58	TNFSF9
	BLOC1S1	AL121944.1
	HSBP1	ATP11C
	ATG3	CYTIP
	ATG7	METTL4
	HS3ST1	TOR3A
	ASAP1	SREBF2
	RBM8A	SNX5
	RREB1	MFF
	TMEM147	B4GALT1
	TSC22D2	IDI1
	TMEM109	TMEM268
	STK38L	IQSEC1
	CTSA	ANGPTL1
	VASH1-AS1	LINC02384
	TMEM70	SLCO5A1
	LDLRAD3	FAM49A
	CLEC4F	FAM20B
	ANKRD22	TPCN2
	CAMK1	AC025164.1
	MILR1	ADK
	TCP1	ARL17A
	PHB	SHMT2
	ACOD1	CREBRF
	YBX3	MTMR8
	JUNB	TCP11L2
	HDLBP	EFCAB13
	IDH3G
	MASTL
	TMEM150A
	VPS8
	SLC25A25
	TMEM39B
	WDR83OS
	LILRB4
	MAFG
	P2RY13
	XRCC6
	PACSIN2
	MTCH2
	ARL2
	GPX4
	TBXAS1
	LRMDA
	ZBTB48
	RGS19
	BMP2K
	SERPINF1
	FAM129B
	B3GNT5
	PNP
	ATP6V0B
	MDH2
	GK
	AAED1
	NAPA
	PSMD1
	ACTG1
	AQP9
	SDHB
	GSTO1
	DUSP23
	PPA2
	NOD2
	PSMB6
	RNASE1
	UBAP1
	APBB3
	LGALS9
	COX6A1
	PSMC1
	GNAQ
	MPP1
	SDC2
	CASP1
	SNX4
	CXorf40B
	AC092803.2
	ILK
	AHR
	CX3CR1
	PLXNB2
	RFX2
	PPID
	C3AR1
	GFRA2
	EIF5
	KCNQ1
	ALG3
	IRAK2
	CDC42BPA
	RNF181
	PON2
	PLEKHB2
	APLP2
	CLCF1
	RBPJ
	TRAP1
	XAF1
	FLOT1
	KCNE1
	DCUN1D3
	FILIP1L
	PDLIM5
	MMP14
	SNRPB
	NDUFB7
	RBM42
	PLEKHM2
	MLH1
	NOC4L
	S100A11
	TMEM205
	TPT1
	GRB2
	PSMA1
	GNAI2
	SLC25A19
